# scCancerExplorer: a comprehensive database for interactively exploring single-cell multi-omics data of human pan-cancer

**DOI:** 10.1101/2024.06.24.600356

**Authors:** Changzhi Huang, Zekai Liu, Yunlei Guo, Wanchu Wang, Zhen Yuan, Yusheng Guan, Deng Pan, Zhibin Hu, Linhua Sun, Zan Fu, Shuhui Bian

**Affiliations:** State Key Laboratory of Reproductive Medicine and Offspring Health, Nanjing Medical University, Nanjing 211166, China; Department of General Surgery, the First Affiliated Hospital of Nanjing Medical University, Nanjing 210029, China; College of Life Sciences, Nanjing Normal University, Nanjing 210023, China; Collaborative Innovation Center for Cancer Personalized Medicine, School of Public Health, Nanjing Medical University, Nanjing 211166, China

**Keywords:** Database, human pan-cancer, single-cell multi-omics

## Abstract

Genomic, epigenomic, and transcriptomic alterations are hallmarks of cancer cells, and are closely connected. Especially, epigenetic regulation plays a critical role in tumorigenesis and progression. The growing single-cell epigenome data in cancer research provide new opportunities for data mining from a more comprehensive perspective. However, there is still a lack of databases designed for interactively exploring the single-cell multi-omics data of human pan-cancer, especially for the single-cell epigenome data. To fill in the gap, we developed scCancerExplorer, a comprehensive and user-friendly database to facilitate the exploration of the single-cell genome, epigenome (chromatin accessibility and DNA methylation), and transcriptome data of 50 cancer types. Five major modules were provided to explore those data interactively, including “integrated multi-omics analysis”, “single-cell transcriptome”, “single-cell epigenome”, “single-cell genome”, and “TCGA analysis”. By simple clicking, users can easily investigate gene expression features, chromatin accessibility patterns, transcription factor activities, DNA methylation states, copy number variations, and TCGA survival analysis results. Taken together, scCancerExplorer is distinguished from previous databases with rich and interactive functions for exploring the single-cell multi-omics data of human pan-cancer. It bridges the gap between single-cell multi-omics data and the end-users, and will facilitate progress in the field of cancer research. scCancerExplorer is freely accessible via https://bianlab.cn/scCancerExplorer.
