## Supplementary material for "scCancerExplorer: a comprehensive database for interactively exploring single-cell multi-omics data of human pan-cancer": Table S1

### Sheet: Sheet1
Table S1. The information of collected datasets.
Organ/ Anatomical site	Cancer type	Abbreviation	Omics	Cell number (after QC)	Platform	Accession number	PMID	Publication
Blood	Acute myelocytic leukemia	AML	Epigenome (chromatin accessibility)	328019	10x Genomics	GSE235308	37977148	A longitudinal single-cell atlas of treatment response in pediatric AML
Blood	Mixed-phenotype acute leukemia	Healthy human bone marrow	Epigenome (chromatin accessibility)	35927	10x Genomics	GSE139369	31792411	Single-cell multiomic analysis identifies regulatory programs in mixed-phenotype acute leukemia
Blood	Multiple myeloma	MM	Epigenome (chromatin accessibility)	23806	10x Genomics	Human Tumor Atlas Network (HTAN)	37914932	Epigenetic regulation during cancer transitions across 11 tumour types
Brain	Glioblastoma	GBM	Epigenome (chromatin accessibility)	114129	10x Genomics	GSE240822	37914932	Epigenetic regulation during cancer transitions across 11 tumour types
Breast	Breast invasive carcinoma	BRCA	Epigenome (chromatin accessibility)	6820	10x Genomics	GSE158398	33564857	Integrative analyses of scRNA-seq and scATAC-seq reveal CXCL14 as a key regulator of lymph node metastasis in breast cancer
Breast	Breast invasive carcinoma	BRCA	Epigenome (chromatin accessibility)	148574	10x Genomics	Human Tumor Atlas Network (HTAN)	37914932	Epigenetic regulation during cancer transitions across 11 tumour types
Cancer cell line	Pan-cancer	Cell line	Epigenome (chromatin accessibility)	54486	MGI DNBSEQ	SCAtlasHCL	38071219	Single cell multi-omics reveal intra-cell-line heterogeneity across human cancer cell lines
Colorectum	Colorectal adenocarcinoma	COAD & READ	Epigenome (chromatin accessibility)	435459	10x Genomics	GSE201349	35726067	Single-cell analyses define a continuum of cell state and composition changes in the malignant transformation of polyps to colorectal cancer
Colorectum	Colorectal adenocarcinoma	COAD & READ	Epigenome (chromatin accessibility)	110870	10x Genomics	Human Tumor Atlas Network (HTAN)	37914932	Epigenetic regulation during cancer transitions across 11 tumour types
Colorectum	Colorectal adenocarcinoma	COAD & READ	Epigenome (chromatin accessibility)	7258	10x Genomics	OMIX005759	38445965	Single-cell chromatin accessibility analysis reveals the epigenetic basis and signature transcription factors for the molecular subtypes of colorectal cancers
Head & neck	Head and neck squamous cell carcinoma	HNSC	Epigenome (chromatin accessibility)	57016	10x Genomics	Human Tumor Atlas Network (HTAN)	37914932	Epigenetic regulation during cancer transitions across 11 tumour types
Kidney	Kidney renal clear cell carcinoma	KIRC	Epigenome (chromatin accessibility)	18736	10x Genomics	GSE181062	35668194	A single-cell map of dynamic chromatin landscapes of immune cells in renal cell carcinoma
Kidney	Kidney renal clear cell carcinoma	KIRC	Epigenome (chromatin accessibility)	176488	10x Genomics	GSE240822	37914932	Epigenetic regulation during cancer transitions across 11 tumour types
Liver	Cholangiocarcinoma	CHOL	Epigenome (chromatin accessibility)	1779	10x Genomics	GSE227265	37980571	Genome-wide profiling of transcription factor activity in primary liver cancer using single-cell ATAC sequencing
Liver	Liver hepatocellular carcinoma	LIHC	Epigenome (chromatin accessibility)	16799	10x Genomics	GSE227265	37980571	Genome-wide profiling of transcription factor activity in primary liver cancer using single-cell ATAC sequencing
Ovary	Ovarian serous cystadenocarcinoma	OV	Epigenome (chromatin accessibility)	28047	10x Genomics	GSE173682	34739872	A multi-omic single-cell landscape of human gynecologic malignancies
Ovary	Ovarian serous cystadenocarcinoma	OV	Epigenome (chromatin accessibility)	22766	10x Genomics	Human Tumor Atlas Network (HTAN)	37914932	Epigenetic regulation during cancer transitions across 11 tumour types
Pancreas	Pancreatic adenocarcinoma	PAAD	Epigenome (chromatin accessibility)	110323	10x Genomics	Human Tumor Atlas Network (HTAN)	37914932	Epigenetic regulation during cancer transitions across 11 tumour types
Skin	Skin cutaneous melanoma	SKCM	Epigenome (chromatin accessibility)	61404	10x Genomics	Human Tumor Atlas Network (HTAN)	37914932	Epigenetic regulation during cancer transitions across 11 tumour types
Stomach	Gastric cancer	GC	Epigenome (chromatin accessibility)	1595	scTrio-seq3	HRA001689	37347037	Integrative single-cell multiomics analyses dissect molecular signatures of intratumoral heterogeneities and differentiation states of human gastric cancer
Stomach	Stomach adenocarcinoma	STAD	Epigenome (chromatin accessibility)	7776	10x Genomics	GSE173682	34739872	A multi-omic single-cell landscape of human gynecologic malignancies
Testicle	Testicular germ cell tumor	Normal testis	Epigenome (chromatin accessibility)	3880	DNBSEQ-T7	HRA004502	38123589	Single-cell multi-omics analysis of human testicular germ cell tumor reveals its molecular features and microenvironment
Uterus	Cervical endocervical adenocarcinoma	CEAD	Epigenome (chromatin accessibility)	17684	10x Genomics	Human Tumor Atlas Network (HTAN)	37914932	Epigenetic regulation during cancer transitions across 11 tumour types
Uterus	Cervical squamous cell carcinoma and endocervical adenocarcinoma	CESC	Epigenome (chromatin accessibility)	46769	10x Genomics	Human Tumor Atlas Network (HTAN)	37914932	Epigenetic regulation during cancer transitions across 11 tumour types
Uterus	Uterine corpus endometrial cancer	UCEC	Epigenome (chromatin accessibility)	38798	10x Genomics	GSE173682	34739872	A multi-omic single-cell landscape of human gynecologic malignancies
Uterus	Uterine corpus endometrial cancer	UCEC	Epigenome (chromatin accessibility)	47399	10x Genomics	Human Tumor Atlas Network (HTAN)	37914932	Epigenetic regulation during cancer transitions across 11 tumour types
Colorectum	Colorectal adenocarcinoma	COAD & READ	Epigenome (DNA methylation)	903	scTrio-seq2	GSE97693	30498128	Single-cell multiomics sequencing and analyses of human colorectal cancer
Pancreas	Pancreatic adenocarcinoma	PAAD	Epigenome (DNA methylation)	1046	scCOOL-seq	HRA000433	35165277	Integrated single-cell multiomics analysis reveals novel candidate markers for prognosis in human pancreatic ductal adenocarcinoma
Stomach	Gastric cancer	GC	Epigenome (DNA methylation)	1595	scTrio-seq3	HRA001689	37347037	Integrative single-cell multiomics analyses dissect molecular signatures of intratumoral heterogeneities and differentiation states of human gastric cancer
Colorectum	Colorectal adenocarcinoma	COAD & READ	Genome (CNV)	970	scTrio-seq2	GSE97693	30498128	Single-cell multiomics sequencing and analyses of human colorectal cancer
Ovary	Ovarian serous cystadenocarcinoma	OV	Genome (CNV)	1039	scCOOL-seq	GSE189955	35969151	Single-cell dissection of the multiomic landscape of high-grade serous ovarian cancer
Pancreas	Pancreatic adenocarcinoma	PAAD	Genome (CNV)	1295	scCOOL-seq	HRA000433	35165277	Integrated single-cell multiomics analysis reveals novel candidate markers for prognosis in human pancreatic ductal adenocarcinoma
Stomach	Gastric cancer	GC	Genome (CNV)	1185	scTrio-seq3	HRA001689	37347037	Integrative single-cell multiomics analyses dissect molecular signatures of intratumoral heterogeneities and differentiation states of human gastric cancer
Bladder	Bladder urothelial carcinoma	BLCA	Transcriptome	2073	10x Genomics	GSE145137	32460812	Single-cell RNA sequencing reveals the tumor microenvironment and facilitates strategic choices to circumvent treatment failure in a chemorefractory bladder cancer patient
Bladder	Bladder urothelial carcinoma	BLCA	Transcriptome	14474	10x Genomics	GSE145281	32405063	High systemic and tumor-associated IL-8 correlates with reduced clinical benefit of PD-L1 blockade
Bladder	Bladder urothelial carcinoma	BLCA	Transcriptome	15538	10x Genomics	GSE149652	32497499	Intratumoral CD4(+) T cells mediate anti-tumor cytotoxicity inhuman bladder cancer
Bladder	Bladder urothelial carcinoma	BLCA	Transcriptome	52044	10x Genomics	GSE210347	36333338	Pan-cancer single-cell analysis reveals the heterogeneity and plasticity of cancer-associated fibroblasts in the tumor microenvironment
Blood	Acute erythroid leukemia	AEL	Transcriptome	3994	10x Genomics	GSE142213	32330454	C/EBPα and GATA-2 mutations induce bilineage acute erythroid leukemia through transformation of a neomorphic neutrophil-erythroid progenitor
Blood	Acute lymphoblastic leukemia	ALL	Transcriptome	37936	10x Genomics	GSE132509	32415257	Single-cell analysis of childhood leukemia reveals a link between developmental states and ribosomal protein expression as a source of intra-individual heterogeneity
Blood	Acute lymphoblastic leukemia	ALL	Transcriptome	2904	10x Genomics	GSE153697	33558546	Single-cell profiling identifies pre-existing CD19-negative subclones in a B-ALL patient with CD19-negative relapse after CAR-T therapy
Blood	Acute lymphoblastic leukemia	ALL	Transcriptome	9623	10x Genomics	GSE154109	32692727	Risk-associated alterations in marrow T cells in pediatric leukemia
Blood	Acute myelocytic leukemia	AML	Transcriptome	37627	Smart-seq2	GSE116256	30827681	Single-cell RNA-seq reveals AML hierarchies relevant to disease progression and immunity
Blood	Acute myelocytic leukemia	AML	Transcriptome	1794	10x Genomics	GSE135851	32603599	Single-cell transcriptomic analysis identifies a unique pulmonary lymphangioleiomyomatosis cell
Blood	Acute myelocytic leukemia	AML	Transcriptome	43999	10x Genomics	GSE235063	37977148	A longitudinal single-cell atlas of treatment response in pediatric AML
Blood	Chronic lymphocytic leukemia	CLL	Transcriptome	30106	10x Genomics	GSE111014	31996669	Chromatin mapping and single-cell immune profiling define the temporal dynamics of ibrutinib response in CLL
Blood	Chronic lymphocytic leukemia	CLL	Transcriptome	60528	10x Genomics	GSE125881	31924795	Clonal kinetics and single-cell transcriptional profiling of CAR-T cells in patients undergoing CD19 CAR-T immunotherapy
Blood	Chronic lymphocytic leukemia	CLL	Transcriptome	38637	10x Genomics	GSE132065	32393363	Sampling time-dependent artifacts in single-cell genomics studies
Blood	Chronic lymphocytic leukemia	CLL	Transcriptome	13550	10x Genomics	GSE142744	32788668	Massively parallel single-cell mitochondrial DNA genotyping and chromatin profiling
Blood	Chronic lymphocytic leukemia	CLL	Transcriptome	13071	10x Genomics	GSE152469	33298182	Longitudinal CITE-Seq profiling of chronic lymphocytic leukemia during ibrutinib treatment: evolution of leukemic and immune cells at relapse
Blood	Chronic lymphocytic leukemia	CLL	Transcriptome	4763	10x Genomics	GSE159417	34362918	Sc-compReg enables the comparison of gene regulatory networks between conditions using single-cell data
Blood	Lymphoid neoplasm diffuse large B-cell lymphoma	DLBC	Transcriptome	14173	10x Genomics	GSE182434	34597589	The landscape of tumor cell states and ecosystems in diffuse large B cell lymphoma
Blood	Mixed-phenotype acute leukemia	Healthy human bone marrow	Transcriptome	35882	10x Genomics	GSE139369	31792411	Single-cell multiomic analysis identifies regulatory programs in mixed-phenotype acute leukemia
Blood	Multiple myeloma	MM	Transcriptome	23721	MARS-seq	GSE117156	30523328	Single cell dissection of plasma cell heterogeneity in symptomatic and asymptomatic myeloma
Blood	Multiple myeloma	MM	Transcriptome	55922	10x Genomics	GSE151310	33278564	Single-cell transcriptomic analysis reveals BCMA CAR-T cell dynamics in a patient with refractory primary plasma cell leukemia
Blood	Multiple myeloma	MM	Transcriptome	7619	10x Genomics	GSE154763	33545035	A pan-cancer single-cell transcriptional atlas of tumor infiltrating myeloid cells
Blood	Multiple myeloma	MM	Transcriptome	31250	10x Genomics	GSE164551	33558511	Biallelic loss of BCMA as a resistance mechanism to CAR T cell therapy in a patient with multiple myeloma
Blood	Multiple myeloma	MM	Transcriptome	79277	10x Genomics	GSE175385	34133718	Tumor cells in light-chain amyloidosis and myeloma show distinct transcriptional rewiring of normal plasma cell development
Blood	Non-Hodgkins lymphoma	NHL	Transcriptome	30497	10x Genomics	GSE128531	31010835	Single-cell lymphocyte heterogeneity in advanced cutaneous T-cell lymphoma skin tumors
Blood	Non-Hodgkins lymphoma	NHL	Transcriptome	11245	10x Genomics	GSE147944	32438399	Genome-wide transcriptome analysis of the STAT6-regulated genes in advanced-stage cutaneous T-cell lymphoma
Bone	Giant cell tumor of bone	GCTB	Transcriptome	12380	10x Genomics	GSE168664	35695550	Single-cell RNA sequencing reveals differential expression of EGFL7 and VEGF in giant-cell tumor of bone and osteosarcoma
Bone	Osteosarcoma	OS	Transcriptome	46544	10x Genomics	GSE162454	36507075	Single-cell transcriptome analysis reveals paraspeckles expression in osteosarcoma tissues
Brain	Brain low grade glioma	LGG	Transcriptome	12276	10x Genomics	GSE138794	31554641	The phenotypes of proliferating glioblastoma cells reside on a single axis of variation
Brain	Glioblastoma	GBM	Transcriptome	17185	10x Genomics	GSE103224	30041684	Single-cell transcriptome analysis of lineage diversity in high-grade glioma
Brain	Glioblastoma	GBM	Transcriptome	13469	10x Genomics	GSE139448	32004492	Adult human glioblastomas harbor radial Glia-like cells
Brain	Glioblastoma	GBM	Transcriptome	25013	10x Genomics	GSE163108	33592174	Inhibitory CD161 receptor identified in glioma-infiltrating T cells by single-cell analysis
Brain	Glioblastoma	GBM	Transcriptome	29499	10x Genomics	GSE173278	35303420	Single-cell landscapes of primary glioblastomas and matched explants and cell lines show variable retention of inter- and intratumor heterogeneity
Brain	Glioblastoma	GBM	Transcriptome	3589	Smart-seq2	GSE84465	29091775	Single-cell RNA-seq analysis of infiltrating neoplastic cells at the migrating front of human glioblastoma
Brain	Medulloblastoma	MB	Transcriptome	37445	10x Genomics	GSE155446	34077540	Neoplastic and immune single-cell transcriptomics define subgroup-specific intra-tumoral heterogeneity of childhood medulloblastoma
Brain	Pituitary neuroendocrine tumor	PitNET	Transcriptome	2679	STRT-seq	PRJCA002946	33908609	Single-cell transcriptome and genome analyses of pituitary neuroendocrine tumors
Breast	Breast invasive carcinoma	BRCA	Transcriptome	33043	10x Genomics	EMTAB8107-BRCA	32561858	A pan-cancer blueprint of the heterogeneous tumor microenvironment revealed by single-cell profiling
Breast	Breast invasive carcinoma	BRCA	Transcriptome	28678	10x Genomics	GSE114727	29961579	Single-cell map of diverse immune phenotypes in the breast tumor microenvironment
Breast	Breast invasive carcinoma	BRCA	Transcriptome	10359	10x Genomics	GSE148673	33462507	Delineating copy number and clonal substructure in human tumors from single-cell transcriptomes
Breast	Breast invasive carcinoma	BRCA	Transcriptome	10605	10x Genomics	GSE150660	32675368	Cancer cells deploy lipocalin-2 to collect limiting iron in leptomeningeal metastasis
Breast	Breast invasive carcinoma	BRCA	Transcriptome	90104	10x Genomics	GSE176078	35933466	Temporal profiling of the breast tumour microenvironment reveals collagen XII as a driver of metastasis
Breast	Breast invasive carcinoma	BRCA	Transcriptome	28493	10x Genomics	GSE210347	36333338	Pan-cancer single-cell analysis reveals the heterogeneity and plasticity of cancer-associated fibroblasts in the tumor microenvironment
Cancer cell line	Pan-cancer	Cell line	Transcriptome	23101	MGI DNBSEQ	SCAtlasHCL	38071219	Single cell multi-omics reveal intra-cell-line heterogeneity across human cancer cell lines
Colorectum	Colorectal adenocarcinoma	COAD & READ	Transcriptome	33843	10x Genomics	EMTAB8107-CRC	32561858	A pan-cancer blueprint of the heterogeneous tumor microenvironment revealed by single-cell profiling
Colorectum	Colorectal adenocarcinoma	COAD & READ	Transcriptome	61887	10x Genomics	GSE132465	32451460	Lineage-dependent gene expression programs influence the immune landscape of colorectal cancer
Colorectum	Colorectal adenocarcinoma	COAD & READ	Transcriptome	67171	10x Genomics	GSE136394	31484655	Single-cell transcriptome analysis reveals gene signatures associated with T-cell persistence following adoptive cell therapy
Colorectum	Colorectal adenocarcinoma	COAD & READ	Transcriptome	10112	10x Genomics	GSE139555	32103181	Peripheral T cell expansion predicts tumour infiltration and clinical response
Colorectum	Colorectal adenocarcinoma	COAD & READ	Transcriptome	26408	10x Genomics	GSE144735	32451460	Lineage-dependent gene expression programs influence the immune landscape of colorectal cancer
Colorectum	Colorectal adenocarcinoma	COAD & READ	Transcriptome	43817	10x Genomics	GSE146771	32302573	Single-cell analyses inform mechanisms of myeloid-targeted therapies in colon cancer
Colorectum	Colorectal adenocarcinoma	COAD & READ	Transcriptome	65164	10x Genomics	GSE166555	34409732	Mitogen-activated protein kinase activity drives cell trajectories in colorectal cancer
Colorectum	Colorectal adenocarcinoma	COAD & READ	Transcriptome	31833	10x Genomics	GSE210347	36333338	Pan-cancer single-cell analysis reveals the heterogeneity and plasticity of cancer-associated fibroblasts in the tumor microenvironment
Colorectum	Colorectal adenocarcinoma	COAD & READ	Transcriptome	13223	scTrio-seq2	HRA000201	33096021	Single-cell multiomics sequencing reveals prevalent genomic alterations in tumor stromal cells of human colorectal cancer
Esophagus	Esophageal squamous cell carcinoma	ESCA	Transcriptome	7673	10x Genomics	GSE154763	33545035	A pan-cancer single-cell transcriptional atlas of tumor infiltrating myeloid cells
Esophagus	Esophageal squamous cell carcinoma	ESCA	Transcriptome	55031	10x Genomics	GSE221561	37563120	Comprehensive landscape of resistance mechanisms for neoadjuvant therapy in esophageal squamous cell carcinoma by single-cell transcriptomics
Eye	Retinoblastoma	RB	Transcriptome	36526	10x Genomics	GSE166173	34003213	Dissecting the transcriptional and chromatin accessibility heterogeneity of proliferating cone precursors in human retinoblastoma tumors by single cell sequencing—opening pathways to new therapeutic strategies?
Eye	Uveal melanoma	UVM	Transcriptome	12682	10x Genomics	GSE138433	33462406	Single-cell RNA sequencing reveals intratumoral heterogeneity in primary uveal melanomas and identifies HES6 as a driver of the metastatic disease
Eye	Uveal melanoma	UVM	Transcriptome	41822	10x Genomics	GSE139829	31980621	Single-cell analysis reveals new evolutionary complexity in uveal melanoma
Eye	Uveal melanoma	UVM	Transcriptome	12977	inDrop	GSE160883	34518527	Loss of polycomb repressive complex 1 activity and chromosomal instability drive uveal melanoma progression
Head & neck	Head and neck squamous cell carcinoma	HNSC	Transcriptome	5902	Smart-seq2	GSE103322	29198524	Single-cell transcriptomic analysis of primary and metastatic tumor ecosystems in head and neck cancer
Head & neck	Head and neck squamous cell carcinoma	HNSC	Transcriptome	12687	10x Genomics	GSE150321	32638385	Cellular heterogeneity landscape in laryngeal squamous cell carcinoma
Head & neck	Head and neck squamous cell carcinoma	HNSC	Transcriptome	45959	10x Genomics	GSE150430	32686767	Single-cell transcriptomics reveals regulators underlying immune cell diversity and immune subtypes associated with prognosis in nasopharyngeal carcinoma
Kidney	Kidney Chromophobe	KICH	Transcriptome	2850	10x Genomics	GSE159115	34099557	Single-cell analyses of renal cell cancers reveal insights into tumor microenvironment, cell of origin, and therapy response
Kidney	Kidney renal clear cell carcinoma	KIRC	Transcriptome	23130	10x Genomics	GSE111360	30550791	Organoid modeling of the tumor immune microenvironment
Kidney	Kidney renal clear cell carcinoma	KIRC	Transcriptome	49907	10x Genomics	GSE139555	32103181	Peripheral T cell expansion predicts tumour infiltration and clinical response
Kidney	Kidney renal clear cell carcinoma	KIRC	Transcriptome	34326	10x Genomics	SCP1288	33711272	Tumor and immune reprogramming during immunotherapy in advanced renal cell carcinoma
Kidney	Renal cell carcinoma	KIRC & KIRP	Transcriptome	28930	10x Genomics	GSE154763	33545035	A pan-cancer single-cell transcriptional atlas of tumor infiltrating myeloid cells
Liver	Cholangiocarcinoma	CHOL	Transcriptome	33984	10x Genomics	GSE138709	32505533	Single cell transcriptomic architecture and intercellular crosstalk of human intrahepatic cholangiocarcinoma
Liver	Cholangiocarcinoma	CHOL	Transcriptome	10526	10x Genomics	GSE142784	32505533	Single-cell transcriptomic architecture and intercellular crosstalk of human intrahepatic cholangiocarcinoma
Liver	Cholangiocarcinoma	CHOL	Transcriptome	40075	10x Genomics	GSE210347	36333338	Pan-cancer single-cell analysis reveals the heterogeneity and plasticity of cancer-associated fibroblasts in the tumor microenvironment
Liver	Hepatoblastoma	HB	Transcriptome	46483	10x Genomics	GSE180665	34497364	Identification of distinct tumor cell populations and key genetic mechanisms through single cell sequencing in hepatoblastoma
Liver	Liver hepatocellular carcinoma	LIHC	Transcriptome	61690	10x Genomics	GSE140228	31675496	Landscape and dynamics of single immune cells in hepatocellular carcinoma
Liver	Liver hepatocellular carcinoma	LIHC	Transcriptome	71769	10x Genomics	GSE149614	35933472	A single-cell atlas of the multicellular ecosystem of primary and metastatic hepatocellular carcinoma
Liver	Liver hepatocellular carcinoma	LIHC	Transcriptome	22631	10x Genomics	GSE166635	33619115	A TNFR2-hnRNPK axis promotes primary liver cancer development via activation of YAP signaling in hepatic progenitor cells
Liver	Liver hepatocellular carcinoma	LIHC	Transcriptome	2352	10x Genomics	GSE179795	34340996	The tumour microenvironment shapes innate lymphoid cells in patients with hepatocellular carcinoma
Lung	Non-small cell lung cancer	NSCLC	Transcriptome	38731	10x Genomics	EMTAB6149	29988129	Phenotype molding of stromal cells in the lung tumor microenvironment
Lung	Non-small cell lung cancer	NSCLC	Transcriptome	11453	10x Genomics	GSE117570	31033233	Dissecting intratumoral myeloid cell plasticity by single cell RNA‐seq
Lung	Non-small cell lung cancer	NSCLC	Transcriptome	31179	Smart-seq2	GSE127465	30979687	Single-cell transcriptomics of human and mouse lung cancers reveals conserved myeloid populations across individuals and species
Lung	Non-small cell lung cancer	NSCLC	Transcriptome	78829	10x Genomics	GSE139555	32103181	Peripheral T cell expansion predicts tumour infiltration and clinical response
Lung	Non-small cell lung cancer	NSCLC	Transcriptome	68255	10x Genomics	GSE162498	33514641	Contribution of resident and circulating precursors to tumor-infiltrating CD8+ T cell populations in lung cancer
Lung	Non-small cell lung cancer	NSCLC	Transcriptome	86221	10x Genomics	GSE210347	36333338	Pan-cancer single-cell analysis reveals the heterogeneity and plasticity of cancer-associated fibroblasts in the tumor microenvironment
Lung	Small cell lung cancer	SCLC	Transcriptome	1924	10x Genomics	GSE150766	34016693	ASCL1 represses a SOX9+ neural crest stem-like state in small cell lung cancer
Nervous system	Malignant peripheral nerve sheath tumor	MPNST	Transcriptome	4754	10x Genomics	GSE165826	34010628	Stem-like cells drive NF1-associated MPNST functional heterogeneity and tumor progression
Nervous system	Neuroblastoma	NB	Transcriptome	17983	10x Genomics	EGAD00001008345	33547074	Tumor to normal single-cell mRNA comparisons reveal a pan-neuroblastoma cancer cell
Nervous system	Neurofibroma	NF	Transcriptome	13152	10x Genomics	GSE163028	33413690	Human cutaneous neurofibroma matrisome revealed by single-cell RNA sequencing
Ovary	Ovarian serous cystadenocarcinoma	OV	Transcriptome	32333	10x Genomics	EMTAB8107-OV	32561858	A pan-cancer blueprint of the heterogeneous tumor microenvironment revealed by single-cell profiling
Ovary	Ovarian serous cystadenocarcinoma	OV	Transcriptome	59446	10x Genomics	GSE151214	33852846	Single-cell transcriptomics identifies gene expression networks driving differentiation and tumorigenesis in the human fallopian tube
Ovary	Ovarian serous cystadenocarcinoma	OV	Transcriptome	42583	10x Genomics	GSE154600	32747365	Multiomic analysis of subtype evolution and heterogeneity in high-grade serous ovarian carcinoma
Ovary	Ovarian serous cystadenocarcinoma	OV	Transcriptome	3888	10x Genomics	GSE154763	33545035	A pan-cancer single-cell transcriptional atlas of tumor infiltrating myeloid cells
Ovary	Ovarian serous cystadenocarcinoma	OV	Transcriptome	27763	10x Genomics	GSE173682	34739872	A multi-omic single-cell landscape of human gynecologic malignancies
Ovary	Ovarian serous cystadenocarcinoma	OV	Transcriptome	5329	STRT-seq	GSE189955	35969151	Single-cell dissection of the multiomic landscape of high-grade serous ovarian cancer
Pan-cancer	Pan-cancer	Pan-cancer	Transcriptome	397810	Seq-Well, 10x Genomics, inDrop, Smart-seq2, MARS-seq	GSE156728	34914499	Pan-cancer single-cell landscape of tumor-infiltrating T cells
Pan-cancer	Pan-cancer	Pan-cancer	Transcriptome	149854	Seq-Well, 10x Genomics, inDrop, C1, Singleron	GSE233236	39047727	Pan-cancer single-cell dissection reveals phenotypically distinct B cell subtypes
Pan-cancer	Pan-cancer	Pan-cancer	Transcriptome	42099	10x Genomics	Zenodo 11473718	39345334	Pan-cancer integrative analyses dissect the remodeling of endothelial cells in human cancers
Pan-cancer	Pan-cancer	Pan-cancer	Transcriptome	103736	10x Genomics, inDrop, Smart-seq2, BD Biosciences	scPanStroma	38225927	Integration of pan-cancer single-cell and spatial transcriptomics reveals stromal cell features and therapeutic targets in tumor microenvironment
Pancreas	Pancreatic adenocarcinoma	PAAD	Transcriptome	2853	10x Genomics	GSE154763	33545035	A pan-cancer single-cell transcriptional atlas of tumor infiltrating myeloid cells
Pancreas	Pancreatic adenocarcinoma	PAAD	Transcriptome	127285	10x Genomics	GSE210347	36333338	Pan-cancer single-cell analysis reveals the heterogeneity and plasticity of cancer-associated fibroblasts in the tumor microenvironment
Pancreas	Pancreatic adenocarcinoma	PAAD	Transcriptome	1647	STRT-seq	HRA000433	35165277	Integrated single-cell multiomics analysis reveals novel candidate markers for prognosis in human pancreatic ductal adenocarcinoma
Pancreas	Pancreatic adenocarcinoma	PAAD	Transcriptome	57443	10x Genomics	PRJCA001063	31273297	Single-cell RNA-seq highlights intra-tumoral heterogeneity and malignant progression in pancreatic ductal adenocarcinoma
Pancreas	Pancreatic neuroendocrine tumor	pNET	Transcriptome	21994	10x Genomics	GSE162708	34671197	Single-cell RNA sequencing reveals spatiotemporal heterogeneity and malignant progression in pancreatic neuroendocrine tumor
Prostate	Prostate adenocarcinoma	PRAD	Transcriptome	32039	10x Genomics	GSE141445	33420488	Single-cell analysis reveals transcriptomic remodellings in distinct cell types that contribute to human prostate cancer progression
Prostate	Prostate adenocarcinoma	PRAD	Transcriptome	36850	10x Genomics	GSE143791	34719426	Human prostate cancer bone metastases have an actionable immunosuppressive microenvironment
Prostate	Prostate adenocarcinoma	PRAD	Transcriptome	18199	Seq-Well	GSE176031	35013146	Single-cell analysis of human primary prostate cancer reveals the heterogeneity of tumorassociated epithelial cell states
Prostate	Prostate adenocarcinoma	PRAD	Transcriptome	28290	10x Genomics	GSE210347	36333338	Pan-cancer single-cell analysis reveals the heterogeneity and plasticity of cancer-associated fibroblasts in the tumor microenvironment
Skin	Basal cell carcinoma	BCC	Transcriptome	52884	10x Genomics	GSE123813	31359002	Clonal replacement of tumor-specific T cells following PD-1 blockade
Skin	Basal cell carcinoma	BCC	Transcriptome	44373	10x Genomics	GSE141526	33033234	AP-1 and TGFß cooperativity drives non-canonical Hedgehog signaling in resistant basal cell carcinoma
Skin	Cutaneous squamous cell carcinoma	SCC	Transcriptome	25891	10x Genomics	GSE123813	31359002	Clonal replacement of tumor-specific T cells following PD-1 blockade
Skin	Cutaneous squamous cell carcinoma	SCC	Transcriptome	46985	10x Genomics	GSE144236	32579974	Multimodal analysis of composition and spatial architecture in human squamous cell carcinoma
Skin	Cutaneous squamous cell carcinoma	SCC	Transcriptome	25169	10x Genomics	GSE145328	32550269	Decreased cytotoxic T cells and TCR clonality in organ transplant recipients with squamous cell carcinoma
Skin	Merkel cell carcinoma	MCC	Transcriptome	11024	10x Genomics	GSE118056	30250229	Acquired cancer resistance to combination immunotherapy from transcriptional loss of class I HLA
Skin	Mycosis fungoides	MF	Transcriptome	9753	10x Genomics	GSE165623	33968070	Single-cell RNA sequencing reveals tissue compartment-specific plasticity of mycosis fungoides tumor cells
Skin	Primary cutaneous follicle center lymphoma	PCFCL	Transcriptome	3926	10x Genomics	GSE173820	34018188	Single-cell RNA sequencing profiling in a patient with discordant primary cutaneous B-cell and T-cell lymphoma reveals micromilieu-driven immune skewing
Skin	Skin cutaneous melanoma	SKCM	Transcriptome	39884	10x Genomics	GSE139249	31801909	Discovery of specialized NK cell populations infiltrating human melanoma metastases
Skin	Skin cutaneous melanoma	SKCM	Transcriptome	24720	10x Genomics	GSE148190	32539073	Layilin augments integrin activation to promote antitumor immunity
Skin	Skin cutaneous melanoma	SKCM	Transcriptome	4645	Smart-seq2	GSE72056	27124452	Dissecting the multicellular ecosystem of metastatic melanoma by single-cell RNA-seq
Small intestine	Small intestinal neuroendocrine tumor	SI-NET	Transcriptome	3158	10x Genomics	GSE140312	32054662	Comparative single-cell RNA sequencing (scRNA-seq) reveals liver metastasis–specific targets in a patient with small intestinal neuroendocrine cancer
Soft tissue	Sarcoma	SARC	Transcriptome	9174	10x Genomics	GSE131309	33495604	Opposing immune and genetic mechanisms shape oncogenic programs in synovial sarcoma
Stomach	Gastric cancer	GC	Transcriptome	22464	10x Genomics	GSE167297	34385296	Spatially distinct reprogramming of the tumor microenvironment based on tumor invasion in diffuse-type gastric cancers
Stomach	Gastric cancer	GC	Transcriptome	3309	scTrio-seq3	HRA001689	37347037	Integrative single-cell multiomics analyses dissect molecular signatures of intratumoral heterogeneities and differentiation states of human gastric cancer
Stomach	Gastrointestinal stromal tumor	GIST	Transcriptome	35308	10x Genomics	GSE162115	33393143	Single-cell transcriptome analysis revealed the heterogeneity and microenvironment of gastrointestinal stromal tumors
Stomach	Stomach adenocarcinoma	STAD	Transcriptome	41554	10x Genomics	GSE134520	31067475	Dissecting the single-cell transcriptome network underlying gastric premalignant lesions and early gastric cancer
Stomach	Stomach adenocarcinoma	STAD	Transcriptome	25293	10x Genomics	GSE210347	36333338	Pan-cancer single-cell analysis reveals the heterogeneity and plasticity of cancer-associated fibroblasts in the tumor microenvironment
Thymus	Thymoma	THYM	Transcriptome	62211	10x Genomics	SCP1532	35869073	Myasthenia gravis-specific aberrant neuromuscular gene expression by medullary thymic epithelial cells in thymoma
Thyroid gland	Thyroid carcinoma	THCA	Transcriptome	5312	10x Genomics	GSE154763	33545035	A pan-cancer single-cell transcriptional atlas of tumor infiltrating myeloid cells
Thyroid gland	Thyroid carcinoma	THCA	Transcriptome	40826	10x Genomics	GSE210347	36333338	Pan-cancer single-cell analysis reveals the heterogeneity and plasticity of cancer-associated fibroblasts in the tumor microenvironment
Uterus	Cervical squamous cell carcinoma and endocervical adenocarcinoma	CESC	Transcriptome	22990	10x Genomics	GSE168652	33996252	Single-cell transcriptomics reveals the landscape of intra-tumoral heterogeneity and transcriptional activities of ECs in CC
Uterus	Uterine corpus endometrial cancer	UCEC	Transcriptome	12758	10x Genomics	GSE139555	32103181	Peripheral T cell expansion predicts tumour infiltration and clinical response
Uterus	Uterine corpus endometrial cancer	UCEC	Transcriptome	8808	10x Genomics	GSE154763	33545035	A pan-cancer single-cell transcriptional atlas of tumor infiltrating myeloid cells
Uterus	Uterine corpus endometrial cancer	UCEC	Transcriptome	39100	10x Genomics	GSE173682	34739872	A multi-omic single-cell landscape of human gynecologic malignancies
